# Targeting LINC00152 activates cAMP/Ca^2+^/ferroptosis axis and overcomes tamoxifen resistance in ER+ breast cancer

**DOI:** 10.1101/2023.11.05.565697

**Authors:** Ozge Saatci, Rashed Alam, Kim-Tuyen Huynh-Dam, Aynur Isik, Meral Uner, Nevin Belder, Pelin Gulizar Ersan, Metin Cetin, Unal Metin Tokat, Mustafa Emre Gedik, Hilal Bal, Ozlem Sener Sahin, Yasser Riazalhosseini, Denis Thieffry, Daniel Gautheret, Besim Ogretmen, Sercan Aksoy, Aysegul Uner, Aytekin Akyol, Ozgur Sahin

## Abstract

Tamoxifen has been the mainstay therapy to treat early, locally advanced, and metastatic estrogen receptor-positive (ER+) breast cancer, constituting around 75% of all cases. However, emergence of resistance is common, necessitating the identification of novel therapeutic targets. Here, we demonstrated that long-noncoding RNA LINC00152 confers tamoxifen resistance via blocking tamoxifen-induced ferroptosis, an iron-mediated cell death. Mechanistically, inhibiting LINC00152 reduces the mRNA stability of phosphodiesterase 4D (*PDE4D*), leading to activation of cAMP/PKA/CREB axis and increased expression of TRPC1 Ca^2+^ channel. This causes cytosolic Ca^2+^ overload and generation of reactive oxygen species (ROS) that is, on one hand, accompanied by downregulation of FTH1, a member of the iron sequestration unit, thus increasing intracellular Fe^2+^ levels; and on the other hand, inhibition of the peroxidase activity upon reduced GPX4 and xCT levels. These ultimately induce lipid peroxidation and ferroptotic cell death in combination with tamoxifen. Overexpressing PDE4D rescues LINC00152 inhibition-mediated tamoxifen sensitization by de-activating the cAMP/Ca^2+^/ferroptosis axis. Importantly, high LINC00152 expression is significantly correlated with high PDE4D/low ferroptosis and worse survival in multiple cohorts of tamoxifen- or tamoxifen-containing endocrine therapy-treated ER+ breast cancer patients. Overall, we identified LINC00152 inhibition as a novel mechanism of ferroptosis induction and tamoxifen sensitization, thereby revealing LINC00152 and its effectors as actionable therapeutic targets to improve clinical outcome in refractory ER+ breast cancer.
