## Supplementary Data 1 for "Targeting LINC00152 activates cAMP/Ca^2+^/ferroptosis axis and overcomes tamoxifen resistance in ER+ breast cancer"

### Sheet: Sheet1
Supplementary Data 1. Significantly differentially expressed lncRNAs in MCF-7 TamR cells compared to parental counterpart.
Gene ID	log2FC	q value	Abundance in TamR (FPKM)
RP11-181E10.3	1.2	0.0007	119.225
RP11-803D5.4	1.2	0.0007	119.225
RP11-206M11.7	4.23	0.0007	94.9297
H19 (LINC00008)	-1.63	0.0007	81.6539
LINC00152	1.39	0.0007	72.2972
RP11-483P21.2	3.31	0.0007	39.2791
RP11-983P16.4	1.34	0.0338	31.6581
RP11-21C17.1	-1.63	0.0007	29.3385
RP11-865I6.2	-1.63	0.0007	29.3385
ZBED3-AS1	2.28	0.0007	23.5914
RP11-347E10.1	-2.39	0.0007	22.2478
KRTAP5-AS1	1.3	0.0076	21.1754
LINC00869	2.37	0.0039	20.6482
RP5-1010E17.1	4.33	0.0007	15.5634
CTD-2147F2.1	1.2	0.0221	14.8984
RP11-1399P15.1	2.18	0.0475	14.4913
ST8SIA6-AS1	1.42	0.0007	14.0058
RP11-638F5.1	2.34	0.0007	12.9704
MIR181A1HG	3.1	0.0007	12.8579
HIF1A-AS1	-1.48	0.0044	12.6865
HIF1A-AS2	-1.48	0.0044	12.6865
RP11-38L15.3	1.96	0.0007	12.6096
RP4-813D12.3	1.1	0.0029	12.5419
RP11-224O19.2	1.53	0.0105	12.4345
RP11-77P16.4	1.71	0.0007	11.492
LOXL1-AS1	-2.57	0.0007	11.1216
LINC00984 (INAFM2)	1	0.0013	10.559
RP11-146I2.1	-1.35	0.0007	10.522
RP11-330A16.1	-1.35	0.0007	10.522
RP13-726E6.1	1.71	0.0007	10.4125
RP11-666A20.4	1.09	0.0007	9.95593
AC129492.6	1.87	0.0007	9.47203
LINC00473	5.53	0.0007	9.39242
TMEM254-AS1	1.16	0.0007	8.84589
AC009410.1	1.09	0.0423	8.4827
AC009502.4	1.72	0.0007	8.14329
AC067956.1	1.72	0.0007	8.14329
AC093843.1	1.72	0.0007	8.14329
AC114765.1	1.72	0.0007	8.14329
AC114765.2	1.72	0.0007	8.14329
RP11-273G15.2	2.3	0.0323	7.88396
RP11-734I18.1	-2.59	0.0007	7.72045
RP11-20B7.1	1.98	0.0007	6.82362
RP11-661P17.1	1.93	0.0007	6.82106
RP11-692C24.1	1.93	0.0007	6.82106
CTD-2175A23.1	1.27	0.0007	6.77071
RP11-127O4.3	2.22	0.0007	6.40299
RP11-64B16.4	1.08	0.041	6.2356
RP11-131L23.1	-1.36	0.0024	6.21756
RP11-131L23.2	-1.36	0.0024	6.21756
AC142293.3	2.14	0.0007	6.08817
RP11-619A14.2	4.97	0.0007	5.98693
RP11-65J21.3	-1.27	0.0007	5.74735
CTD-2523D13.2	1.21	0.0007	5.56087
RP1-35C21.2	2.57	0.0007	5.5039
RP11-37N22.1	1.56	0.0007	5.48947
LINC00623	3.93	0.0007	5.45762
CTC-480C2.1	1.11	0.0007	5.37004
RP11-734K21.5	1.38	0.0113	5.27148
AF127577.11	-1.13	0.0304	5.00943
JHDM1D-AS1	-1	0.049	4.82391
RP11-675F6.3	2.66	0.0007	4.72336
RP11-675F6.4	2.66	0.0007	4.72336
RP11-90D11.1	2.06	0.0044	4.70983
TM4SF1-AS1	4.56	0.0007	4.70563
RP11-611D20.2	1.2	0.0284	4.56937
RP11-445F12.1	1.36	0.035	4.55256
RP11-133L19.1	1.33	0.0228	4.47818
LINC00665	2.73	0.0007	4.41648
RP11-173M1.4	1.07	0.0194	4.30354
RP11-156L14.1	1.03	0.0488	4.26661
AC116609.2	3.07	0.0007	4.23508
AC116609.3	3.07	0.0007	4.23508
RP4-704D21.2	1.9	0.0007	4.19434
RP11-123O22.1	1.06	0.0053	4.15747
RP3-510L9.1	-1.25	0.0007	4.14771
CTD-3096P4.1	4.71	0.0007	4.13884
LINC00589	-1.17	0.0007	3.90661
RP11-94H18.1	-1.17	0.0007	3.90661
RP11-129M6.1	5.8	0.0007	3.84144
CTD-2215E18.1	2	0.0007	3.70484
AC007319.1	1.92	0.0007	3.689
RP11-736K20.6	1.18	0.0007	3.6828
LINC00636	2.82	0.0007	3.66125
RP4-536B24.2	2.35	0.0007	3.59355
CTC-340D7.1	1.82	0.0013	3.53748
CTC-537E7.2	1.82	0.0013	3.53748
CTC-537E7.3	1.82	0.0013	3.53748
RP11-265N7.1	1.47	0.0019	3.44387
RP11-624L4.1	1.47	0.0019	3.44387
RP11-179A7.2	-2.57	0.0019	3.38928
RP11-37L2.1	-2.57	0.0019	3.38928
CASC19	1.62	0.0007	3.32058
CCAT1	1.62	0.0007	3.32058
PCAT2	1.62	0.0007	3.32058
RP11-573G6.6	1.27	0.0007	3.29185
RP11-486M23.1	1.93	0.0007	3.27259
RP11-486M23.2	1.93	0.0007	3.27259
AC004066.3	2.49	0.0007	3.18664
TET2-AS1	-2.1	0.0024	3.12286
CTD-2223O18.1	2.68	0.008	3.10082
CTD-2298J14.2	4.43	0.0007	3.09925
RP11-109P11.1	1.8	0.0007	3.05503
RP11-18F14.1	1.8	0.0007	3.05503
RP11-525K10.3	1.8	0.0007	3.05503
GS1-179L18.1(LINC01446)	3.5	0.0007	2.98223
AC061961.2	1.08	0.0166	2.97082
STARD4-AS1	1.48	0.0007	2.94864
RP5-1027G4.3	-1.43	0.0007	2.89216
RP11-353N4.6	4.51	0.0007	2.72285
RP11-430B1.2	-1.12	0.0419	2.62268
C2orf48	1.31	0.0007	2.61026
CTD-2516F10.4	1.02	0.0088	2.57702
RP11-293M10.6	1.93	0.0024	2.5216
RP11-265N7.2	1.31	0.0092	2.47218
RP11-321G12.1	1.92	0.0407	2.4597
RP4-792G4.2	-1.05	0.0335	2.42023
AP001619.3	1.35	0.0125	2.38782
VIM-AS1	1.68	0.0344	2.36
AC017002.1	1.55	0.0029	2.35487
RP4-536B24.3	2.07	0.0132	2.34868
RP11-897M7.1	3	0.0019	2.30146
AC013463.2	-1.01	0.0044	2.17152
AC019181.2	-1.01	0.0044	2.17152
RP1-230L10.1	2.51	0.0007	2.15348
RP5-1065P14.2	1.85	0.0007	2.15294
RP1-60O19.1	1.89	0.0007	2.11145
AP000475.2	1.42	0.0287	2.07352
LINC01016	-3.38	0.0007	2.05707
AP001059.5	2.31	0.0007	2.04142
AP001057.1	1.86	0.0019	1.9877
RP11-342K6.4	1.24	0.0181	1.97645
AF240627.2	4.38	0.0019	1.96839
RP11-400K9.4	-3.23	0.0007	1.93293
RP11-465B22.8	-1.7	0.0034	1.90333
LINC00578	-1.23	0.0297	1.8643
RP11-114M1.1	-1.23	0.0297	1.8643
RP11-2L8.1	-1.23	0.0297	1.8643
RP11-91K9.1	-1.23	0.0297	1.8643
RP3-399L15.3	-1.67	0.0007	1.85152
RP11-349I1.2	2.05	0.0013	1.84027
RP11-317P15.4	2.81	0.0007	1.83809
RP11-776H12.1	2.57	0.0007	1.81665
AP001043.1	1.24	0.0207	1.79209
RP11-435O5.4	1.68	0.048	1.74698
RP1-140K8.5	2.14	0.0007	1.74135
AC011747.3	1.99	0.0007	1.74083
AC011747.4	1.99	0.0007	1.74083
LINC00298	1.99	0.0007	1.74083
LINC00299	1.99	0.0007	1.74083
RP11-266K4.9	2.05	0.0024	1.72438
LINC00511	-4.27	0.0007	1.71397
ZNF503-AS1	1.15	0.0287	1.70628
RP11-128L5.1	1.46	0.0136	1.70038
LINC00885	1.12	0.0488	1.6673
RP11-355F16.1	1.89	0.0024	1.64387
RP11-210M15.2	1.26	0.0007	1.60908
RP11-809H16.5	3.41	0.0007	1.6058
LINC00277 (EWSAT1)	3.41	0.0007	1.6058
RP11-32K4.1	3.51	0.0007	1.58036
BFSP2-AS1	2.54	0.0007	1.56971
RP11-31L22.3	1.32	0.0281	1.56329
RP11-369C8.1	3.68	0.0007	1.54214
LA16c-325D7.1	-1.73	0.0007	1.51962
AC005592.1	2.48	0.0007	1.5157
AC005592.2	2.48	0.0007	1.5157
AC005592.3	2.48	0.0007	1.5157
RP5-1050E16.2	1.47	0.0007	1.51289
AL132709.5	2.96	0.0007	1.50811
AL132709.8	2.96	0.0007	1.50811
MEG8	2.96	0.0007	1.50811
RP11-909M7.3	2.96	0.0007	1.50811
AC005013.5	2.3	0.0007	1.50417
AC005162.5	2.3	0.0007	1.50417
CTB-113D17.1	2.3	0.0007	1.50417
KB-1836B5.1	1.21	0.0007	1.5027
AC073325.1	-2.67	0.0007	1.4806
RP11-53B2.3	2.77	0.0007	1.479
RP11-691H4.4	2.73	0.0007	1.46907
RP11-234K24.3	-2.19	0.0007	1.46674
RP11-269F21.2	3.34	0.0013	1.45255
RP11-269F21.3	3.34	0.0013	1.45255
TMCC1-AS1	-1.48	0.0053	1.44606
RP11-65J21.1	-2.05	0.0338	1.42784
RP11-92C4.3	1.9	0.0007	1.39006
RP11-1299A16.3	2.93	0.0007	1.3785
RP4-735C1.6	2.71	0.0007	1.36524
RP13-467H17.1	1.19	0.0007	1.36309
AC104801.1	3.18	0.0007	1.313
RP11-434D2.2	-1.71	0.0284	1.30884
RP1-124C6.1	2.79	0.0245	1.29776
RP11-384C4.7	-1.28	0.0048	1.26151
RP11-838N2.3	3.84	0.0007	1.26118
CTB-147C13.1	2.2	0.0007	1.24077
CTC-265N9.1	2.2	0.0007	1.24077
CTD-3064M3.4	1.54	0.0019	1.23034
AQP4-AS1	2.02	0.0024	1.22607
RP11-17A19.2	2.02	0.0024	1.22607
CTB-140J7.2	4.2	0.0007	1.20813
LINC00111	1.74	0.0281	1.20149
CTD-3179P9.1	-1.31	0.0062	1.19756
AC073316.1	-2.37	0.0007	1.17772
AC073316.2	-2.37	0.0007	1.17772
AP004372.1	-1.47	0.0084	1.17052
AC002451.3	2.96	0.0341	1.1542
RP11-47I22.2	-1.84	0.0105	1.14661
AC006262.10	-2.34	0.0092	1.13563
AC006262.5	-2.34	0.0092	1.13563
AF064858.6	1.16	0.039	1.10014
AP001044.2	1.16	0.039	1.10014
CTD-2651B20.3	1.1	0.0341	1.0877
CTA-833B7.2	4.46	0.0092	1.08769
CTD-2013M15.1	2.01	0.0067	1.08367
RP11-473E2.2	-1.21	0.0007	1.06512
RP11-473E2.4	-1.21	0.0007	1.06512
RP11-549B18.1	1.51	0.0148	1.05321
RP11-582J16.4	1.16	0.0007	1.02181
RP11-483P21.3	2.5	0.0344	1.00929
RP11-148O21.2	2.25	0.0019	1.00728
RP11-148O21.3	2.25	0.0019	1.00728
RP11-148O21.4	2.25	0.0019	1.00728
RP11-148O21.6	2.25	0.0019	1.00728
RP11-227F19.5	2.84	0.0029	0.992138
CTD-2307P3.1	7.07	0.0007	0.989012
RP11-284F21.10	-2.16	0.0007	0.986915
RP11-284F21.7	-2.16	0.0007	0.986915
RP11-284F21.9	-2.16	0.0007	0.986915
RP11-185E8.1	2.05	0.0235	0.934439
CTC-321K16.1	1.95	0.0218	0.919368
RP11-97N19.2	-1.6	0.0395	0.917492
RP11-1096D5.2	2.38	0.0019	0.912844
PGM5-AS1	3.25	0.0284	0.871187
RP11-114F10.2	2.08	0.0044	0.866146
AC017060.1	-1.61	0.0109	0.862132
AC019117.2	-1.61	0.0109	0.862132
CTD-2503I6.1	1.66	0.0437	0.846296
AC068580.7	-2.66	0.0024	0.843914
RP11-705O24.1	1.92	0.0007	0.832462
ELOVL2-AS1	-2.71	0.0053	0.832118
AC018359.1	2.26	0.0007	0.829628
AC123023.1	2.26	0.0007	0.829628
RP11-419C23.1	-2.04	0.0007	0.797848
LINC00882	1.81	0.0048	0.77648
LDLRAD4-AS1	2.86	0.0191	0.772321
RP11-624M8.1	-1.97	0.0088	0.769653
LINC00887	-1.8	0.0007	0.734338
RP11-576D8.4	3.73	0.0007	0.72727
RP11-818F20.4	4.01	0.0007	0.711109
RP4-773N10.6	2.36	0.0187	0.697089
RP11-499O7.7	-2.16	0.0248	0.674622
RP11-168K11.3	1.57	0.0177	0.674213
RP11-18B16.2	1.57	0.0177	0.674213
RP11-409I10.2	1.5	0.0053	0.656877
CTD-2555I5.1	-2.45	0.0007	0.65383
RP11-179A16.1	-2.45	0.0007	0.65383
RP11-179A16.2	-2.45	0.0007	0.65383
RP11-686G23.2	-2.45	0.0007	0.65383
RP11-317J10.2	-4.1	0.0007	0.641042
RP11-266N13.2	6.16	0.0029	0.624332
CTB-164N12.1	-4.16	0.0007	0.59579
CTB-32H22.1	-4.16	0.0007	0.59579
CTB-33O18.1	-4.16	0.0007	0.59579
CTB-33O18.2	-4.16	0.0007	0.59579
CTB-33O18.3	-4.16	0.0007	0.59579
ADAMTS9-AS1	-1.82	0.0092	0.549016
CPEB2-AS1	-1.81	0.0007	0.547468
LINC00504	-1.81	0.0007	0.547468
LINC00222	-1.7	0.0007	0.541077
CTD-2005H7.1	-3.17	0.0007	0.526417
CTD-2005H7.2	-3.17	0.0007	0.526417
CASC15	-1.28	0.0356	0.522348
RP11-524C21.2	-1.28	0.0356	0.522348
AC011526.1	-1.14	0.0007	0.515067
LINC00865	-2.03	0.0007	0.4832
RP11-548P2.2	-1.52	0.0201	0.474786
RP11-93K22.6	-2.57	0.0007	0.460849
CTD-2555A7.2	-1.46	0.0007	0.438813
ARHGEF19-AS1	-1.84	0.0048	0.425558
RP11-310E22.4	-2.11	0.0007	0.416612
RP11-310E22.5	-2.11	0.0007	0.416612
RP11-225N10.1	-3.04	0.0062	0.410094
ARHGAP26-AS1	-2.18	0.0125	0.403058
RP11-245G13.2	-3.2	0.0191	0.398446
RP4-550H1.4	-2.33	0.031	0.323102
RP11-502M1.2	-1.55	0.0024	0.31789
RP11-290F20.3	-2.32	0.0007	0.288539
RP11-713M6.2	-5.13	0.0007	0.285796
RP11-963H4.3	-1.66	0.0013	0.274253
CTD-2023M8.1	-2.9	0.0007	0.268024
LINC01021	-2.67	0.0007	0.266804
RP11-73M7.6	-1.3	0.0423	0.266598
RP11-73M7.9	-1.3	0.0423	0.266598
RP11-356C4.3	-2.46	0.0024	0.256415
RP11-197K6.1	-1.39	0.0071	0.253198
RP4-710M3.2	-2.02	0.0136	0.248028
AC007743.1	-3.32	0.0007	0.243154
AF038458.5	-3.91	0.0007	0.242139
LINC00908	-1.93	0.0278	0.225565
AC019117.1	-1.57	0.0248	0.223304
DPYD-AS1	-2.99	0.0007	0.210792
CTC-806A22.1	-1.89	0.0187	0.203033
LINC00632	-2.16	0.039	0.20214
CTD-3010D24.3	-2.12	0.0464	0.197728
LINC00536	-2.12	0.0007	0.173409
RP11-536K17.1	-2.12	0.0007	0.173409
CTC-518B2.10	-2.49	0.0013	0.169276
AC004053.1	-3.15	0.0034	0.157675
AC004063.1	-3.15	0.0034	0.157675
RP11-97O12.2	-2.05	0.0287	0.157097
RP11-57A1.1	-3.96	0.0007	0.154307
RP11-553A10.1	-3.35	0.0029	0.14263
RP1-80N2.2	-2.45	0.0007	0.129096
C20orf197	-2.38	0.0044	0.124249
RP11-47P18.1	-4.18	0.0007	0.120794
RP11-438N16.1	-3.02	0.0029	0.118396
RP11-556I14.1	-2.73	0.0007	0.117829
LINC00327	-2.93	0.0007	0.117558
RP11-655G22.1	-2.48	0.0071	0.116728
AC005301.8	-4.27	0.0007	0.10475
RP5-1029K10.2	-2.95	0.0007	0.098973
RP5-1029K10.4	-2.95	0.0007	0.098973
RP11-152C17.1	-4.76	0.0007	0.0892618
AC012594.1	-3.91	0.0007	0.0882566
RP11-1081M5.1	-4.25	0.0007	0.0869477
RP11-1081M5.2	-4.25	0.0007	0.0869477
PDZRN3-AS1	-4.52	0.0132	0.0839642
LINC00683	-4.06	0.0007	0.0790937
RP11-809M12.1	-5.31	0.0007	0.0568366
RP11-395B7.4	-4.57	0.0088	0.0309805
RP13-895J2.7	-10.74	0.0007	0.00091762
